# Validating time-resolved fMRI with sub-second event durations

**DOI:** 10.1101/2023.07.30.550770

**Authors:** Alvin P.H. Wong, Esther X.W. Wu, Baxter P. Rogers, Christopher L. Asplund

**Affiliations:** Department of Psychology, Faculty of Arts and Social Sciences, National University of Singapore, 5 Arts Link, Singapore 117570, Singapore; N.1 Institute for Health and Institute for Digital Medicine (WisDM), National University of Singapore, 28 Medical Drive, #05-COR, Singapore 117456, Singapore; School of Psychology, Faculty of Health, Medicine and Behavioural Sciences, The University of Queensland, St Lucia QLD 4072, Australia; Division of Social Sciences, Yale-NUS College, National University of Singapore, 16 College Ave West, Singapore 138527, Singapore; Vanderbilt University Institute of Imaging Science, 1161 21^st^ Avenue South, AA-1105, Nashville, TN 37232, USA; Department of Radiology and Radiological Sciences, Vanderbilt University Medical Centre, 1211 Medical Center Drive, VUH 1145, Nashville, TN 37212, USA; Department of Biomedical Engineering, Vanderbilt University, PMB 351631, 2301 Vanderbilt Place, Nashville, TN 37235, USA; Department of Psychiatry and Behavioral Sciences, Vanderbilt University Medical Centre, 1211 Medical Center Drive, Nashville, TN 37232, USA; Department of Biomedical Engineering, College of Design and Engineering, National University of Singapore, 4 Engineering Drive 3, #04-08, Singapore 117583; Centre for Sleep and Cognition, Yong Loo Lin School of Medicine, 14 Medical Drive, #B1-01, Singapore 117599

**Keywords:** time-resolved fMRI, mental chronometry, peak latency, hemodynamic models

## Abstract

The hemodynamic signal measured with functional neuroimaging (fMRI) is notoriously sluggish, making it challenging to draw inferences about brief mental events. Relative timing differences in the response, however, can distinguish between changes in the duration or intensity of underlying neural activity (Henson et al., 2002). Specifically, increases in stimulus duration are predicted to delay the response peak and increase its amplitude, whereas increases in stimulus intensity should affect only peak magnitude (Friston, 2005). Although these different relationships have been empirically demonstrated using stimulus durations of several seconds, it remains unclear whether similar effects can be reliably detected on the sub-second timescales typical of cognitive events. Here we tested these predictions using brief visual and auditory stimuli that varied in intensity and duration. In Experiment 1 (n=15), stimuli were presented at three durations (100, 300, and 900 ms) and three intensities in a slow event-related design with a rapid TR (625 ms). In Experiment 2 (n=14), the stimulus durations were extended (1000, 1200, and 1800 ms) to enhance signal strength. Fitting the observed fMRI signals to parameterised hemodynamic response functions revealed that changes in stimulus duration affected both peak latency and magnitude, whereas changes in intensity affected only peak magnitude. Reliable effects were observed for duration differences as small as 200 ms, particularly when the evoked responses were strong. These findings support the validity of existing hemodynamic models and identify conditions under which sub-second timing differences can be reliably detected with fMRI. They also support the use of time-resolved fMRI as a principled and practical tool for mental chronometry in cognitive neuroscience.
