## Supplementary material for "Validating time-resolved fMRI with sub-second event durations": Expt 2 parameter means and variances

Visual		Standard	Estimates						Standard	Estimates			Uncorrected					Standard	Estimates						Standard	Estimates			Uncorrected					Standard	Estimates						Standard	Estimates			Uncorrected
Intensity	Duration	Peak Amplitude		Visual					Peak Amplitude		Visual					Intensity	Duration	Peak Latency		Visual					Peak Latency		Visual					Intensity	Duration	Response Onset		Visual					Response Onset		Visual
		Mean	SD	SE	LoCI	HiCI	CIRange		Mean	SD	SE	LoCI	HiCI	CIRange				Mean	SD	SE	LoCI	HiCI	CIRange		Mean	SD	SE	LoCI	HiCI	CIRange				Mean	SD	SE	LoCI	HiCI	CIRange		Mean	SD	SE	LoCI	HiCI	CIRange
100%	1s	1.096	0.183	0.053	0.992	1.199			1.096	0.425	0.123	0.855	1.336			100%	1s	5.493	0.219	0.063	5.369	5.617			5.493	0.715	0.206	5.088	5.897			100%	1s	2.156	0.48	0.138	1.884	2.427			2.156	0.873	0.252	1.662	2.65
	1.2s	1.216	0.126	0.036	1.144	1.287			1.216	0.392	0.113	0.994	1.437				1.2s	5.676	0.331	0.096	5.489	5.863			5.676	0.547	0.158	5.367	5.986				1.2s	2.249	0.315	0.091	2.071	2.427			2.249	0.671	0.194	1.869	2.628
	1.8s	1.597	0.267	0.077	1.446	1.749			1.597	0.479	0.138	1.326	1.868				1.8s	6.002	0.21	0.061	5.883	6.121			6.002	0.55	0.159	5.69	6.313				1.8s	2.407	0.405	0.117	2.178	2.637			2.407	0.507	0.146	2.121	2.694
10%	1.2s	0.992	0.216	0.062	0.87	1.114			0.992	0.309	0.089	0.817	1.166			10%	1.2s	5.881	0.445	0.128	5.629	6.133			5.881	0.845	0.244	5.403	6.359			10%	1.2s	2.386	0.446	0.129	2.134	2.638			2.386	0.61	0.176	2.041	2.731
		Standard	Duration and Intensity Effects						Standard	Duration and Intensity Effects			Uncorrected					Standard	Duration and Intensity Effects						Standard	Duration and Intensity Effects			Uncorrected					Standard	Duration and Intensity Effects						Standard	Duration and Intensity Effects			Uncorrected
		Peak Amplitude		Visual					Peak Amplitude		Visual							Peak Latency		Visual					Peak Latency		Visual							Response Onset		Visual					Response Onset		Visual
		Mean	SD	SE	LoCI	HiCI	d		Mean	SD	SE	LoCI	HiCI	d				Mean	SD	SE	LoCI	HiCI	d		Mean	SD	SE	LoCI	HiCI	d				Mean	SD	SE	LoCI	HiCI	d		Mean	SD	SE	LoCI	HiCI	d
100%	1.8s-1s	0.502	0.17	0.049	0.405	0.598	0.933		0.502	0.408	0.118	0.271	0.732	0.933		100%	1.8s-1s	0.509	0.18	0.052	0.407	0.611	0.672		0.509	0.326	0.094	0.324	0.693	0.672		100%	1.8s-1s	0.252	0.371	0.107	0.042	0.462	0.297		0.252	0.746	0.215	-0.17	0.674	0.297
	1.2s-1s	0.12	0.184	0.053	0.016	0.224	0.247		0.12	0.27	0.078	-0.033	0.273	0.247			1.2s-1s	0.183	0.26	0.075	0.036	0.33	0.243		0.183	0.458	0.132	-0.076	0.442	0.243			1.2s-1s	0.093	0.453	0.131	-0.163	0.35	0.101		0.093	0.691	0.199	-0.297	0.484	0.101
	1.8s-1.2s	0.382	0.209	0.06	0.263	0.5	0.734		0.382	0.279	0.08	0.224	0.539	0.734			1.8s-1.2s	0.325	0.497	0.144	0.044	0.607	0.5		0.325	0.303	0.087	0.154	0.497	0.5			1.8s-1.2s	0.159	0.536	0.155	-0.145	0.462	0.225		0.159	0.498	0.144	-0.123	0.44	0.225
100%-10%	1.2s	0.224	0.184	0.053	0.12	0.328	0.535		0.224	0.284	0.082	0.063	0.385	0.535		100%-10%	1.2s	-0.205	0.496	0.143	-0.485	0.076	-0.242		-0.205	0.732	0.211	-0.619	0.21	-0.242		100%-10%	1.2s	-0.137	0.521	0.15	-0.432	0.157	-0.18		-0.137	0.603	0.174	-0.478	0.204	-0.18
Auditory		Standard	Estimates						Standard	Estimates			Uncorrected					Standard	Estimates						Standard	Estimates			Uncorrected					Standard	Estimates						Standard	Estimates			Uncorrected
Intensity	Duration	Peak Amplitude		Auditory					Peak Amplitude		Auditory					Intensity	Duration	Peak Latency		Auditory					Peak Latency		Auditory					Intensity	Duration	Response Onset		Auditory					Response Onset		Auditory
		Mean	SD	SE	LoCI	HiCI	CIRange		Mean	SD	SE	LoCI	HiCI	CIRange				Mean	SD	SE	LoCI	HiCI	CIRange		Mean	SD	SE	LoCI	HiCI	CIRange				Mean	SD	SE	LoCI	HiCI	CIRange		Mean	SD	SE	LoCI	HiCI	CIRange
100%	1s	1.049	0.125	0.036	0.978	1.12			1.049	0.34	0.098	0.857	1.242			100%	1s	4.367	0.233	0.067	4.235	4.498			4.367	0.269	0.078	4.214	4.519			100%	1s	1.92	0.27	0.078	1.767	2.072			1.92	0.451	0.13	1.665	2.175
	1.2s	1.148	0.146	0.042	1.066	1.231			1.148	0.332	0.096	0.961	1.336				1.2s	4.403	0.281	0.081	4.244	4.562			4.403	0.505	0.146	4.118	4.689				1.2s	2.222	0.418	0.121	1.985	2.458			2.222	0.383	0.111	2.005	2.439
	1.8s	1.329	0.116	0.034	1.263	1.394			1.329	0.341	0.099	1.135	1.522				1.8s	4.952	0.203	0.059	4.837	5.067			4.952	0.343	0.099	4.758	5.146				1.8s	2.312	0.351	0.101	2.113	2.51			2.312	0.536	0.155	2.009	2.615
10%	1.2s	1.07	0.155	0.045	0.982	1.157			1.07	0.436	0.126	0.823	1.316			10%	1.2s	4.516	0.168	0.048	4.421	4.611			4.516	0.417	0.12	4.28	4.752			10%	1.2s	2.155	0.236	0.068	2.021	2.289			2.155	0.337	0.097	1.965	2.346
		Standard	Duration and Intensity Effects						Standard	Duration and Intensity Effects			Uncorrected					Standard	Duration and Intensity Effects						Standard	Duration and Intensity Effects			Uncorrected					Standard	Duration and Intensity Effects						Standard	Duration and Intensity Effects			Uncorrected
		Peak Amplitude		Auditory					Peak Amplitude		Auditory							Peak Latency		Auditory					Peak Latency		Auditory							Response Onset		Auditory					Response Onset		Auditory
		Mean	SD	SE	LoCI	HiCI	d		Mean	SD	SE	LoCI	HiCI	d				Mean	SD	SE	LoCI	HiCI	d		Mean	SD	SE	LoCI	HiCI	d				Mean	SD	SE	LoCI	HiCI	d		Mean	SD	SE	LoCI	HiCI	d
100%	1.8s-1s	0.279	0.096	0.028	0.225	0.334	0.691		0.279	0.181	0.052	0.177	0.382	0.691		100%	1.8s-1s	0.585	0.158	0.046	0.496	0.675	1.599		0.585	0.335	0.097	0.396	0.775	1.599		100%	1.8s-1s	0.392	0.209	0.06	0.274	0.51	0.667		0.392	0.332	0.096	0.204	0.58	0.667
	1.2s-1s	0.099	0.169	0.049	0.004	0.195	0.249		0.099	0.236	0.068	-0.034	0.233	0.249			1.2s-1s	0.037	0.336	0.097	-0.153	0.227	0.076		0.037	0.476	0.138	-0.233	0.306	0.076			1.2s-1s	0.302	0.594	0.171	-0.034	0.638	0.609		0.302	0.643	0.186	-0.062	0.666	0.609
	1.8s-1.2s	0.18	0.241	0.07	0.044	0.317	0.451		0.18	0.198	0.057	0.068	0.292	0.451			1.8s-1.2s	0.549	0.481	0.139	0.277	0.821	1.071		0.549	0.395	0.114	0.325	0.772	1.071			1.8s-1.2s	0.09	0.749	0.216	-0.334	0.514	0.163		0.09	0.73	0.211	-0.323	0.503	0.163
100%-10%	1.2s	0.079	0.189	0.055	-0.028	0.186	0.171		0.079	0.254	0.073	-0.065	0.223	0.171		100%-10%	1.2s	-0.113	0.264	0.076	-0.262	0.036	-0.206		-0.113	0.368	0.106	-0.321	0.095	-0.206		100%-10%	1.2s	0.067	0.378	0.109	-0.147	0.281	0.156		0.067	0.423	0.122	-0.173	0.306	0.156
